# Age-dependent miR156-targeted *SPLs* are required for extrafloral nectary development in *Passiflora* spp

**DOI:** 10.1101/2024.02.20.581215

**Authors:** Jéssica Ribeiro Soares, Kerly Jessenia Moncaleano Robledo, Vinicius Carius de Souza, Lana Laene Lima Dias, Lázara Aline Simões Silva, Emerson Campos da Silveira, Claudinei da Silva Souza, Elisandra Silva Sousa, Pedro Alexandre Sodrzeieski, Yoan Camilo Guzman Sarmiento, Elyabe Monteiro de Matos, Thais Castilho de Arruda Falcão, Lilian da Silva Fialho, Valéria Monteze Guimarães, Lyderson Facio Viccini, Flaviani Gabriela Pierdona, Elisson Romanel, Jim Fouracre, Wagner Campos Otoni, Fabio Tebaldi Silveira Nogueira

## Abstract

- Passion flower extrafloral nectaries (EFNs) protrude from adult leaves and facilitate mutualistic interactions with insects, but how age cues control EFN establishment remains poorly understood.
- Here, we combined genetic and molecular studies to investigate how leaf development and EFN patterning are regulated through the age-dependent miR156-*SQUAMOSA PROMOTER BINDING PROTEIN LIKE* (*SPL*) module in two EFN-containing *Passiflora* species with distinct leaf shapes.
- Low levels of miR156 correlate with leaf maturation and EFN formation in *Passiflora edulis and P. cincinnata*. Consistently, overexpression of miR156 (miR156-OE), which leads to low levels of *SPLs*, affected leaf ontogeny and EFN development in both species. Laminar EFNs were underdeveloped and less abundant in both *P. edulis and P. cincinnata* miR156-OE leaves. Importantly, the ecological relationships established by EFNs and their sugar profiles were negatively regulated by high levels of miR156. Moreover, transcriptome analysis of young leaf primordia revealed that miR156-targeted *SPLs* may be required for proper expression of leaf and EFN development-associated genes in *P. edulis and P. cincinnata*.
- Our work provides the first evidence that the highly conserved miR156/*SPL* module regulates EFN development in an age-dependent manner and that the program responsible for EFN development is closely associated with the heteroblastic developmental program of the EFN-bearing leaves.
