## Supplementary Table S1. Oligonucleotide sequences used in this study. for "Age-dependent miR156-targeted *SPLs* are required for extrafloral nectary development in *Passiflora* spp"

### Sheet: Planilha1
Supplementary Table S1. Oligonucleotide sequences used in this study.
Name	Sequence	Purpose
HPTII F	GAATTCAGCGAGAGCCTGAC	RT-PCR
HPTII R	ATTTCGGCTCCAACAATGT	RT-PCR
miR156 F	GCGGCGTTGACAGAAGAGAGT	RT-qPCR
miR156_ RT R	GTTGGCTCTGGTGCAGGGTCCGAGGTATTCGCACCAGAGCCAACGTGCTC	cDNA synthesis
Reverse universal	GTGCAGGGTCCGAGGT	RT-qPCR
PeACT F	CCAGGCATTGCTGATAGGAT	RT-qPCR
PeACT R	ATTCTGCCTTTGCAATCCAC	RT-qPCR
SPL6 F	TTACCACAAGAGGCACAAAG	RT-qPCR
SPL6 R	CCTGCTACACTGTTGACAAA	RT-qPCR
PcSPL9 F	AGGTGGAAGGATGCAAAG	RT-qPCR
PcSPL9 R	GCTCTAAACCAGCAACAATG	RT-qPCR
PeSPL9 F	GGTCTAACCCAAATCCCGCA	RT-qPCR
PeSPL9 R	AGAGACCAGTGTGTGTGATGAG	RT-qPCR
SPL13a F	CAATGTGCCTTGTCGATGG	RT-qPCR
SPL13a R	AGTAACCTGTGGAGTCTTGG	RT-qPCR
AS1 F	AGTCAGAGAAGTCATGCCGC	RT-qPCR
AS1 R	TCTGCTCCTTGGCTTCTGC	RT-qPCR
YAB1F	GTTTCATTTGGGACATGGTTTCT	RT-qPCR
YAB1 R	CTCGTTTGGATTTGGCTGATTG	RT-qPCR
YAB5 F	AAAGGCAGCGAGTACCTTC	RT-qPCR
YAB5 R	TGCTTCTCTGTGGCTGAT	RT-qPCR
SUC-like F	ATACGTGCAACTCCTTGGCA	RT-qPCR
SUC-like R	GGAGGTGCAACGGTCACTAT	RT-qPCR
LAX2 F	GATCAACTCCTCGACCATTC	RT-qPCR
LAX2 R	GGTACATGCAAACCCGAA	RT-qPCR
PeAGL104 F	CGCAAGGCTACAGCAACAATTTC	RT-qPCR
PeAGL104 R	TTCTCACATGATTCAAGCTCC	RT-qPCR
PeSPL6 GSP R	CTCGCTGAAGCTGCGATGAC	5' RACE
PeSPL6 NESTED GSP R	GACTCCCCTCTGCAGAACAC	5' RACE
PeSPL13a GSP R	GGTGAGTTCCACTTGCAGATGACC	5' RACE
PeSPL13a NESTED GSP R	GCCAAAACATCGGAACCACC	5' RACE
