## Supplementary Table S4. Characteristics of SPL/SBPs genes in Passiflora species and the miR156 recognition region. for "Age-dependent miR156-targeted *SPLs* are required for extrafloral nectary development in *Passiflora* spp"

### Sheet: Passiflora
Table Sx.	Supplementary Table S4. Characteristics of SPL/SBPs genes in Passiflora species and the miR156 recognition region
Clade	Gene name	Domain	Length (CDS)	Domain Localization		Target miR156 (CDS)		Transcript	Protein
				Start	Stop	Start	Stop
VI	PcSPL4	SBP	615	246	465	not found		ATGGATGCCAAAGCTCTTGAAGGGAAGCGCGGCGGTTTGAAAGAGAAAATAACCAACCATGATTACATTGTTGAGGATGATTTGGAGGATGACATGGAGGAAGAAGAGGGAGGTTTTGGTGTTGGTGATCGTGGTGCTTTTGTTGATGATCATGGAAAGAAGAAAGGAGCTATTGGTATGGTGTATGGGAAGAGAGGGACTAATGGCAGTGGCAGCAATAGTGGTGGGATGTCACCGCCGTCTTGCCAAGTGGAGAAGTGTGGAGCTGACTTGTCTGATGCCAAGAGGTACCACAGGAGGCATAAGGTCTGCGAGGTTCACTCAAAGGCGCCGGCTGTTGTTGTTGCTGGTCTCAGGCAGAGATTTTGTCAGCAATGCAGCAGGTTCCATGAACTAACA…	MDAKALEGKRGGLKEKITNHDYIVEDDLEDDMEEEEGGFGVGDRGAFVDDHGKKKGAIGMVYGKRGTNGSGSNSGGMSPPSCQVEKCGADLSDAKRYHRRHKVCEVHSKAPAVVVAGLRQRFCQQCSRFHELTEFDEVKRSCRRRLAGHNERRRKSSVESYAEGSSRKGAIGTHLKEGQYKPEERGRLQMTLPGNSGLKRPQIR*
IV	PcSPL6	SBP	816	255	474	785	804	GTAGTAACTTCTCCTACTTGCATTATTACTTCGCATTCATCACCGGATTGTAGGTCGGTGGATTCGAATTCACTGACAGAATCTAACAGCTCAGATTCATCACTAATTGACTTGAAGCTAGGGAGACTGGTCGAATGCACAGGTGAACGGAATGGTAAATTTTCAAGAGAAAGATCAGTGCTATCTTCTCTCAGTCCAACTTCTTCAAAAAAGAAGGCACGTGCAATCAGTCCACGGGCCCAGACTCCCTGTTGTGTGGTCTATGGTTGTAACAAGGATCTTAGCTCCTCAAAAGATTACCACAAGAGGCACAAAGTTTGCGATGTTCATTCAAAGACTGCTAAAGTTATTGTAAATGGCATGGAGCAGAGGTTTTGTCAACAGTGTAGCAGGTTTCAT…	VVTSPTCIITSHSSPDCRSVDSNSLTESNSSDSSLIDLKLGRLVECTGERNGKFSRERSVLSSLSPTSSKKKARAISPRAQTPCCVVYGCNKDLSSSKDYHKRHKVCDVHSKTAKVIVNGMEQRFCQQCSRFHLLSEFDDGKRSCRKRLAGHNERRRKPQFGTKLLETSLAKRMSLLLPFPGDTLYPERYEEANWLAHVKSEEKSIYGPPVATAARGQLVLKSLLHSLNASRTPPLSTEHNGVLDVGSSIHGLAGLSSHSGCALSLLSAESQ
III	PcSPL8	SBP	609	300	519	not found		AATCCCCACCAAGTCATCACCCTCTACGAGTCACGAGCATCCTCGTCAGCTATCTACCACCACGCCACGTCCAATCCCCAACCTTCCTTCTCCCTCGACGGTGCCTCTGCCGCTGCCGCACCAGGATACTTTCTCATCCCGAAGACTGAAGAAGTTTCTCAACCCTCCGATGTGACTGTCAGGATAGGACTCAATCCGGGAGGACGAAGCTATTTCTCCTCTGCAGATGATAATTTCATGGACCGGCTCTACCGCCGGTCCAGAGCCGTGGAGCGAGGCTCTTCCAACTCTCCAAGGTGTCAGGCAGAGAGGTGTCATGCCGATCTGACCCATGCCAAGCACTACCATCGCCGCCACAAAGTGTGCGAGTACCACTCGAAGGCCTCCGCTGTCACCGCC…	NPHQVITLYESRASSSAIYHHATSNPQPSFSLDGASAAAAPGYFLIPKTEEVSQPSDVTVRIGLNPGGRSYFSSADDNFMDRLYRRSRAVERGSSNSPRCQAERCHADLTHAKHYHRRHKVCEYHSKASAVTAAGLTQRFCQQCSRFHLLSEFDNGKRSCRKRLADHNRRRRKSQQSNQENHKSRLESAHNSSSRNRTSELL*
VIII	PcSPL9	SBP	1110	204	423	755	774	ATGGAAATGGGTTCCCGGTCTTCGGCTGGCTCCAATAGTTCCAAAGCTGCTTCTTCACCTGCTGACCATTCGGTGGACGGTTTGAAATTTGGCAAGAAAATCTACTTTGAGGATGGTGGGATCGGGACTCAGCCCAAGCCTGGAGCCGGGGCTGGGACCTCGTCGAGGAAGATTCAGAGTGGACAACAGCATCCACCCAGGTGCCAGGTGGAAGGATGCAAAGTGGATCTGAGTGATGCCAAGGCTTACTATTCCAAACACAGAGTCTGTGGTATGCACTCCAAGTCTCCTACCGTCATTGTTGCTGGTTTAGAGCAAAGGTTTTGCCAGCAATGTAGCCGATTTCATCAACTTCCTGAATTTGACCAAGGAAAACGGAGCTGCCGCAGGCGTCTAGCT…	MEMGSRSSAGSNSSKAASSPADHSVDGLKFGKKIYFEDGGIGTQPKPGAGAGTSSRKIQSGQQHPPRCQVEGCKVDLSDAKAYYSKHRVCGMHSKSPTVIVAGLEQRFCQQCSRFHQLPEFDQGKRSCRRRLAGHNERRRKPTPGSLLSSPYGRLSSTIFDNTSSRGFLLDFGAYPRLTGRDAWPGARVSEQIAGNQNTAPGRSVPPWQNSSQNLPSNLFLQTSSSSRAAFPSSEIPPGECFTGVTVADSSCALSLLSNQSWGSRNGESGLGMENVLNTEGPPVAQSTCPHGASLNQFTNPSWSFKGNHSGGINSHQMCPDLGLTQIPQTLSIQLSSELELSQQNGRQYMELDHSGAYDSSTHHTHWSL*
V	PcSPL10	SBP	699	558	696	not found		ATGATGGAATGGAATGGGAAACCCCCCGTGCAGTGGGAGTGGGAGGAGAACCTAATAATGTTCAGTGGAACTCCATCTGAAAATCCAAACAAGTTGAGAGAAAAAGATTTGGAAATTGTGGGAGATAAAGGAATTAATTTTGGGTCGCTCAATTCATCTGGCAATGGCAGGGATAATAGTGGTGGTGGTAGTTCTGGATCTGATTTTGATATTGCTTGTCTGCCAAAGAGCTCGCAGTCAGCTTCCATCAGTTCATCATCTATTGGAGAAGTAAAAACCTCCAAACCCGCTTCCAAGGCATCAATAAGAGCTGAAGACTTTGACCATGAGCTGGAAATTGAGAAGACCAAGGTGATCTCTACTTCTCCAACATTAGATGCTTCGGTCCAGTCCGCTGAG…	MMEWNGKPPVQWEWEENLIMFSGTPSENPNKLREKDLEIVGDKGINFGSLNSSGNGRDNSGGGSSGSDFDIACLPKSSQSASISSSSIGEVKTSKPASKASIRAEDFDHELEIEKTKVISTSPTLDASVQSAEPLLSLKLGKHTYIGVNCAGSNDKTSSFSLTPVPTVTLAKRSKISHKSTQAPRCQVEGCDLDLSSAKDYHRKHRVCESHSRCPQVVVAGIVRRFCQQCSR*
VII	PcSPL13a	SBP	933	276	495	908	927	ATGGACAGGCACTTGAAGGCGGCTACTTGGGATTTGACTGAACTCGAGCAAGCAGCAATTTCAAACATAGCACCCTCCTTTGATAGGTCATCTAGCTTTAATGATCACCGGACAAGAGCAGACTTCTGTATTGATCTGAAACTTGGTCGGATGGGTAGTTCAAGTGACAAATCTACAAGTGGGTTGAAACAGCCTGGAGTTTCGAGGATGGAGTCTTCAAATTCAGGATCAACCAAGAGGGCGCGAGGAGCTAGTAATGGAGCTCAGGCAATGTGCCTTGTCGATGGCTGCGATTCGGACCTTAGTACTTGTAGGGATTACCATAGACGCCACAAGGTCTGTGAGCTCCACTCCAAGACTCCACAGGTTACTATTGGTGGCCATAAGCAGCGATTCTGC…	MDRHLKAATWDLTELEQAAISNIAPSFDRSSSFNDHRTRADFCIDLKLGRMGSSSDKSTSGLKQPGVSRMESSNSGSTKRARGASNGAQAMCLVDGCDSDLSTCRDYHRRHKVCELHSKTPQVTIGGHKQRFCQQCSRFHSLEEFDEGKRSCRKRLDGHNRRRRKPPPDPLPRAGSILPNYQGTQLLPYSRSHVYPSATAVNATWSAVVSNEEGVRYHNLHQQIRSPEKHSFFLESSASNYKGGNHFRFLTSDNLTLNNQTSPGAFVCQPLLRSIALSESFEASSSQGIFRESLTTQAGNSDCALSLLSST
VII	PcSPL13b	SBP	765	3	105	500	519	AGGTTCTGCCAGCAATGCAGCAGGTTCCATTCACTGGAGGAGTTTGATGAAGGAAAGCGAAGTTGCCGAAAACGTCTTGATGGACATAACCGGCGTCGGAGGAAGCCTCAGCCGGATTCTCTTTGTGAGAATTCTGCGTTATTTTCCGCTCACCAAGGTACCAGATATTTACACTTCGGTAGCTCTTCAATGTTCTCGACCAGTAACACAAGCTCTGCTTGGGCTGTGACAGTCAAATCTGAGGATGAGACAATGTTTTATAATGGCCAGACATCGCTAAGCTTTGGTGAGGGGAAAAACATCTTTCCCGGATCCTTGTCTCACAGCTACAAAGGAGAAAACCGTTTCTCGTTTTCACCAGCTGGCACTACTTCAACACTCCCTGGAGATTCTTTTTGC…	RFCQQCSRFHSLEEFDEGKRSCRKRLDGHNRRRRKPQPDSLCENSALFSAHQGTRYLHFGSSSMFSTSNTSSAWAVTVKSEDETMFYNGQTSLSFGEGKNIFPGSLSHSYKGENRFSFSPAGTTSTLPGDSFCHSNPDVDNSRLGNCAADQKMFSINASNQVIDSNRALSLLSSPPAETREIGLHQMHQLGLNPSAPSLIPSLSYNALGMEGGSDVLASDGSSTSKLHGQHAFQIGPEGSSASGTHHTLSFSWE*
NA	PcSPL13s	SBP	654	513	651	not found		ATGGAAAATGGCGGGAACTTATTCAGTAGTCAAAGCAATCGTCGTAGAGGTCATGACCAAACCATTCCCAACAGTGTTAATCTTGCTTGGGATGATGCATGGGAACATAACTCTTCGAGATTGGATTGGACCAGAAGCGTCGACGGCGATATATTTTTTACGAATACGACCAGCTGTACTGCGGTGGAGACAGCTCCTATTTCTTCCGGGCCGTTCTTCCTGAATAACGGGAACTGGAGCCACCAAGACCACTACGGCCATTATCAACAGCCATGTCTATACGTCGGAGAAGGGTCTCGCTTGCACCCTGATCCGAATCTTATGTGCTTGAAGCTGGGCAAGCGACACTACTTCGAGGACGCTAACAACCCCGGGACTGGGAGTGACAGACACTTGCCA…	MENGGNLFSSQSNRRRGHDQTIPNSVNLAWDDAWEHNSSRLDWTRSVDGDIFFTNTTSCTAVETAPISSGPFFLNNGNWSHQDHYGHYQQPCLYVGEGSRLHPDPNLMCLKLGKRHYFEDANNPGTGSDRHLPRGLISAGKRCKPYSGNVVGHLDTSISARNVTAAHVPRCQVEGCHVELVNNKDYYRRHKVCEMHSKAPKVMVLGLEQRFCQQCSR*
VI	PeSPL4	SBP	615	246	465	not found		ATGGATGCCAAAGCTCTTGAAGGGAAGCGCAGCGGTTTGAAGGAGAAAGTAGCCAACCATGATGACATTGTTGAGGATGATTTGGAGGATGACATGGAGGAAGAAGAAGGAGGTTTTGGTATTGGTGGTCGTGGTGCTTTTGTTGATGATCATGGACAGAAGAAAGGAGCTACTGGTATGGTGTATGGGAAGAGAGGGACTAATGGCAGTGGCGGCAATAGTGGTGGGATGTCACCGCCGTCTTGCCAAGTGGAGAAGTGTGGAGCTGACTTGTCTGATGCCAAGAGGTACCACAGGAGGCATAAGGTCTGCGAGGTTCACTCAAAGGCGCCGGTTGTTGTTGTTGCAGGTCTCAGGCAGAGATTTTGTCAGCAATGCAGCAGGTTCCATGAACTAACA…	MDAKALEGKRSGLKEKVANHDDIVEDDLEDDMEEEEGGFGIGGRGAFVDDHGQKKGATGMVYGKRGTNGSGGNSGGMSPPSCQVEKCGADLSDAKRYHRRHKVCEVHSKAPVVVVAGLRQRFCQQCSRFHELTEFDEVKRSCRRRLAGHNERRRKSSVESYAEGSSRKGAIGTHLKEGQYKPEERGRLQMTLPGNSGFKRPQIR*
IV	PeSPL6	SBP	1653	522	741	1208	1227	ATGGAGTCTTGGAGCTATATTTCTGGAGGCAAGGAGCCAGCGTCCAATGAAACAATTTCATCTTCTGATACTGTTATAAGAAGCAAAAATGCTGCTGTGGGTTGGGATTTGGAGAGTAGGCGTTCTTTTGGTGATAACATCTTGGTTCCTGGCCCAGCCACTGAAAATCGAGGATTTGGAGAACTGGGTTACCAAGAACTGATAGGAAAACAACTGCCTGATGGCTCAACTAGATATGCTTTGAGTGGCAAGGTTGATGGTGGAAAAATAGTTAACACTGGCACTGCATCCCCAAATGCATTTCACTTGGAAGATGAGTCCACCTCAAGGGTCTCTAGCACTGTGGTGGACTCCAATTGTAAGAGTCCTTCCTTCATTGATTTGAAGTTGGGGAGATTC…	MESWSYISGGKEPASNETISSSDTVIRSKNAAVGWDLESRRSFGDNILVPGPATENRGFGELGYQELIGKQLPDGSTRYALSGKVDGGKIVNTGTASPNAFHLEDESTSRVSSTVVDSNCKSPSFIDLKLGRFGDPKDAQNARISKGTPIASSSESSTLPKKARAGVTSHTTYCQVYGCNKDLSGSKEYHKRHKVCEVHSKTAKVIVKGIEQRFCQQCSRFHLLAEFDDGKRSCRRRLAGHNERRRKTQVTVHSGRSGRLLQSYNGLDSSRYHGTAFSTASFICQDILPTGLLDPEKHIKLEDGVGLSPLSAFPIAIGNLHSKSPFPSGNLEKVYPKFLDGGTNTPTGSILRERTDACPPDWGGQTSSPRSLLLSTSFTNEDFTAFDTVSSIQGLSGFT…
III	PeSPL8	SBP	840	531	750	not found		ATGCTGGAGTATGAATGGGGAAATCCGTCAACCATAATGCTCTCCGGGGACGACACCAATATCCCAACACCACAGGATCAAGAGAACCACAACCGCCACATCAACATCCTCGACCACTACACTAACCCCAACGCAGCCACCACCCACCATTCCTTCAACGACAGCCACCACCACCACCTCATTCCCCAACATCACCACACAACATCCTTGTTTCACCACCAGCCCTCACACAACCCCCACCAAGTCAGCTCCCTCTACGACCCAAGAGCCTCGGCCACCTACCCTTATGCCACCTCCACACCTCACCAGCCTTCCTTCCTCTCCCTCGACGGTACCTCCGCCGCCGCTGCACCTGGATACTTCCTCATCCCCAAGACTGAAGAAGTTTCTCGACCCTCC…	MLEYEWGNPSTIMLSGDDTNIPTPQDQENHNRHINILDHYTNPNAATTHHSFNDSHHHHLIPQHHHTTSLFHHQPSHNPHQVSSLYDPRASATYPYATSTPHQPSFLSLDGTSAAAAPGYFLIPKTEEVSRPSDFTARIGLDLGGRTYFSSAEDDFVNRLYRRSRPVEPGSSNAPRCQAEGCNADLTHAKHYHRRHKVCEFHSKASTVIAAGLTQRFCQQCSRFHLLSEFDNGKRSCRKRLADHNRRRRKSHQNNQENHKSLPESAHNSSTENPTSEFR*
VIII	PeSPL9	SBP	597	219	438	not found		ATGGAAATGGGTTCCCGCTCTTTTGCCGGCTCCGATACTTCCAGGACTGCTTCTCCGCCTGCTGACCTATCAGAAGATGGTTTGAAATTTGGCAAGAAAATCTATTTTGAGGATGCTGGGATCAGGACTCGGCCCAAGCCTCGAGCCGGGTCCACATCTTCCATCACCGGGGCCTCATCTAGGAAGATTCAGAGTGGACAACAGCAGCCACCCAGGTGTCAAGTGGAAGGGTGCAAAGTGGATCTGAGTGACGCTAAGGCTTACTATTCCAGGCACAGAGTGTGTGGCATGCACTCCAAGTCTCCTACAGTCATTGTTGCTGGTTTAGAGCAAAGGTTTTGCCAGCAATGTAGCCGATTTCATCAACTTCCTGAATTTGACCAAGGAAAACGAAGTTGC…	MEMGSRSFAGSDTSRTASPPADLSEDGLKFGKKIYFEDAGIRTRPKPRAGSTSSITGASSRKIQSGQQQPPRCQVEGCKVDLSDAKAYYSRHRVCGMHSKSPTVIVAGLEQRFCQQCSRFHQLPEFDQGKRSCRRRLAGHNERRRKLPPGSVVSSAIRYGRLSSTIFGTSSSTGENEFCSALCFSKFSDMKYFFAYGR*
V	PeSPL10	SBP	603	555	693	not found		ATGAACATTGTTTTGAACGGGGCTCCTCATATCCATGCCAGGTGTAACAGAGACTTAGTGTTGGAGAGCTCGCCTGGTTCCAAGTTCACCATACTAAGAGAGTATCCGAAGAAGCCAGAAAATGGGGGAGATAGTGATTGCCAGCTTCACTTTGTTGGCAATAGCATGACAACTTCCATGCCTGTTGATCATCATGATGCCAATAGCTTAATCCCATACAAAGTCAAGAGCCCAACACCTGATATTCTAAGCCAAGGTTTAGCGGAGCCCATCATCTCTTCCAGTGTTGATACAACTCCATTTCTTCGTTGTGCTCTCTCTCTTCTGTCAACCAATACATGGAGTTCCTGTGAGCCAAAATCAGATTCACTTGAACAGTCCGTACTCACAAATCATGCC…	MEWNGKSSLQWDWENLIMFNGTPSANPKKLREMDLEIVGDKGINSASFNSSGNGSVSGGSGSDFDLACLSKSSKSASISSTSHGELKTSKLISVISEASGALPVEFGHKEDFEKTKMISTSPNPEASVGSAESLLSLKLGKRMYFEDVCAGNNAKTSSSSVTPIPAVTPVKRSKAGPQNIQAPRCQVDGCDLDLSSAKDYHRKHKVCQSHSRCPKVIVGGLERRFCQQCSR*
II	PeSPL12	SBP	1212	6	189	not found		TCTGCCAAGGATTATCACAGACGGCACAAGGTTTGCGATTTGCATTCTAAGGCTAGTGAAGCATTGGTGGGAAATTCCATGCAGCGATTTTGCCAGCAGTGTAGCAGGTTTCATGTTCTGCAAGAGTTCGATGAAGGGAAAAGAAGCTGTCGTAGGCGTTTGGCAGGTCATAACAAGCGGAGGAGGAAAACTCATCCCGAAACTGCAGTCAATGAGGGCATTTTGAATGATGAAAAGGGTAGTAGCTATCTATTATTAAGTCTGCTGAGGATTCTGGCAAATGTGCACTCAAATAGCACTGATCAAACGAAGGATCAAGATCTGCTTTCCAATCTGTTGAGGAACCTGGCCAGCCTAGCTGGTACAACTAATGGAGGCAGCGCTGGTACATCTAATGGA…	SAKDYHRRHKVCDLHSKASEALVGNSMQRFCQQCSRFHVLQEFDEGKRSCRRRLAGHNKRRRKTHPETAVNEGILNDEKGSSYLLLSLLRILANVHSNSTDQTKDQDLLSNLLRNLASLAGTTNGGSAGTSNGGIISGLLKGSEDLVHPGTTSGTLEKLPSVTSNGRESARPSSSASKKDACLTSSGLARPSGECSAIPVSDKMQNGMLKNGALGGPVQAQSASLSAALFSSRSNIPARIDEQIATGRRSKLNDIDLNNSYDEYQGSVENQERPPASVNTQSLSCPLRIESDSCRISPTQISGSSDSTSSQSPSSSCGEAQVAILCDCYFSKWSASFVCATISVHMHYPSFLGLPLFLDLFLIPLYEYAIYFKKYFENSPNHAGVGKKPPFGCMPLVGL…
VII	PeSPL13a	SBP	1155	276	495	890	909	ATGGACTGGCACTTGAAGGCGGCTACTTGGGATTTGACTGAACTCGAGCAAGCAGCAATTTCAAACATAACACCCTCCTTTGATAGGTCATCTAGCTTTAATGATCACCGGACAAGAGCAGACTTCTGTATTGATCTGAAACTTGGTCGGATGGATAGTTCAAGTGACAAATCTACAAGTGGGTTGAAACAGCCTGGAGTTTCGAGGATGGAGTCTTCAAATTCAGGATCAACCAAGAGGGCGCGAGGAGCTACTAATGGAGCTCAGGCAATGTGCCTTGTCGATGGCTGCGATTCGGACCTTAGTACTTGTAGGGATTACCATAGACGCCACAAGGTCTGTGAGCTCCACTCCAAGACTCCACAGGTTACTATTGGTGGCCATAAGCAGCGATTCTGC…	MDWHLKAATWDLTELEQAAISNITPSFDRSSSFNDHRTRADFCIDLKLGRMDSSSDKSTSGLKQPGVSRMESSNSGSTKRARGATNGAQAMCLVDGCDSDLSTCRDYHRRHKVCELHSKTPQVTIGGHKQRFCQQCSRFHSLEEFDEGKRSCRKRLDGHNRRRRKPQPDSLCENSALFSTHQGTRYLHFGSSSMFSTSNTSSAWAVTVKSEDETMFYNGQTSLSFGDGKNIFPGSLSHSYKGENRFSFSPAGTTSTLPGDSFCHSNPDVDNSRLGNCAADQKMFSINASNQVIDSNRALSLLSSPPAETREIGLHQMHQLGLNPSAPSLIPSLSYNALGMEGGSDVLASDGSSTSKLHGQHAFQIGPDGSSASGTHHTLSFSWE*
VII	PeSPL13b	SBP	1146	267	486	881	900	ATGGGTCATAATTTTACATCTGGGGAACTAACTGAACTGGATAGACAAGCCATTCCTTACACTTCTCAATTTGGTGCCTCTAGTAGCTTAAGAGTGCATCAGGCTCCAGGGCAATTCGCAGTAGACTTGAAGCTTGGGAATTCAGGTGATCTGGAAAAGAAGCCGGTGGACAAAGTTAAGGATCCGGGAAATTCTTTAATGGAATCAACGTTTGTGTCATCAAAAAGAGCTCGGACGCCAGGCAATGGAAACCAAGTCCCTTCGTGCTTGGTTGATGGATGTACTTCTGACCTTAGCAAATGCAGGGATTATCACCGACGACATAAGGTGTGCGAGGTCCATTCTAAGACTCCTAAGGTCTTCATCAGAGGTCGGGAACAAAGGTTCTGCCAGCAATGC…	MGHNFTSGELTELDRQAIPYTSQFGASSSLRVHQAPGQFAVDLKLGNSGDLEKKPVDKVKDPGNSLMESTFVSSKRARTPGNGNQVPSCLVDGCTSDLSKCRDYHRRHKVCEVHSKTPKVFIRGREQRFCQQCSRFHSLEEFDEGKRSCRKRLDGHNRRRRKPQPDSLCENSALFSTHQGTRYLHFGSSSMFSTSNTSSAWAVTVKSEDETMFYNGQTSLSFGDGKNIFPGSLSHSYKGENRFSFSPAGTTSTLPGDSFCHSNPDVDNSRLGNCAADQKMFSINASNQVIDSNRALSLLSSPPAETREIGLHQMHQLGLNPSAPSLIPSLSYNALGMEGGSDVLASDGSSTSKLHGQHAFQIGPDGSSASGTHHTLSFSWE*
NA	PeSPL13s	SBP	1209	510	729	815	834	ATGGAAAATGGCGGGAACTTATTCAGTAGTCAAAGCAATCGTCATAGAGGTCATGACCAAACCATTCCCAACAGTGTTAATCTTGCTTGGGATGATGCATGGGCACATAATTCTTCGAGATTGGATTGGACCAGAAGCGTCGACGGCAATATATTTTTTACGAATACGACCAGTACTGCGGTGGAGACAGCTCCTACTTCTTCCGCGCCGTTCTTCCCGAATAATGGGAACTGGCTACACCAAGACCACTACGGCCATTATCAACAGCCATGTCTATACGGCGGAGAAGGGTCTCGCTTGCACCCTGATCCGAATCTTATGTGCTTGAAGCTGGGCAAGCGACACTACTTCGAGGACGCTAACAACCCCGGGACTGGGAGTGACGGACACTTGCCACGT…	MENGGNLFSSQSNRHRGHDQTIPNSVNLAWDDAWAHNSSRLDWTRSVDGNIFFTNTTSTAVETAPTSSAPFFPNNGNWLHQDHYGHYQQPCLYGGEGSRLHPDPNLMCLKLGKRHYFEDANNPGTGSDGHLPRGLISAGKRCKPYSGNVVGHSDTSISARNVTAAHVPRCQVEGCHVELVNNKDYHRRHKVCEMHSKAPKVMVLGLEQRFCQQCSRFHLVSEFDDSKRSCRRRLAGHNERRRKSSHDSVSRNISQDKFIAGKIPYLISTTGCAHSLLSSSNTGSWISPSDIPSRSSAALHELIAEHRATILARQLLEPYHTMEGLDDQSRPRGNILVSHQEQISSGHDNSDQYPDSSTQVTLDLMQAPVSAFGLLSTTEKTEDEEEDCAQVWHTLEGSA…

### Sheet: Arabidopsis
Table S3: SPL/SBPs genes in Arabidopsis
Gene code	Gene name
At2g47070	AtSPL1
At5g43270	AtSPL2
At2g33810	AtSPL3
At1g53160	AtSPL4
At3g15270	AtSPL5
At1g69170	AtSPL6
At5g18830	AtSPL7
At1g02065	AtSPL8
At2g42200	AtSPL9
At1g27370	AtSPL10
At1g27360	AtSPL11
At3g60030	AtSPL12
At5g50570	AtSPL13
At1g20980	AtSPL14
At3g57920	AtSPL15
At1g76580	AtSPL16

### Sheet: Tomato
Table S3: SPL/SBPs genes in Tomato ( Solanum lycopersicum)
Gene code	Gene name
Solyc04g045560.4.1	SlySBP2/SlSPL2
Solyc02g077920.4.1	CNR
Solyc10g009080.4.1	SlySBP3
Solyc07g053810.3.1	SlySBP4
Solyc05g012040.4.1	SlySBP6b/SlSPL6b
Solyc12g038520.3.1	SlySBP6c
Solyc01g080670.3.1	SlySBP7
Solyc10g018780.3.1	SlySBP8a
Solyc01g090730.3.1	SlySBP8b
Solyc05g015510.3.1	SlySBP10
Solyc05g053240.4.1	SlySBP12b
Solyc05g015840.3.1	SlySBP13
Solyc10g078700.3.1	SlySBP15
Reference
Salinas, M., Xing, S., Höhmann, S. et al. Genomic organization, phylogenetic comparison and differential expression of the SBP-box family of transcription factors in tomato. Planta 235, 1171–1184 (2012). https://doi.org/10.1007/s00425-011-1565-y

### Sheet: Poplar
Table S3: SPL/SBPs genes in Poplar ( Populus)
Code name	Gene name (a)	Gene name (b)
Potri.001G055900.6	PtSBP1	PtSBP22
Potri.001G058600.1	PtSBP2	PtSBP12
Potri.001G398200.2	PtSBP3	PtSBP6
Potri.002G002400.8	PtSBP4	PtSBP25
Potri.002G142200.1	PtSBP5	PtSBP9
Potri.002G142400.1	PtSBP6	PtSBP18
Potri.002G188700.4	PtSBP7	PtSBP26
Potri.003G169400.1	PtSBP8	PtSBP23
Potri.003G172600.9	PtSBP9
Potri.004G046700.1	PtSBP10	PtSBP3
Potri.005G258700.1	PtSBP11	PtSBP24
Potri.007G138800.1	PtSBP12	PtSBP8
Potri.008G097900.4	PtSBP13
Potri.008G098600.1	PtSBP14	PtSBP2
Potri.008G197000.1	PtSBP15	PtSBP16
Potri.010G026200.1	PtSBP16	PtSBP1
Potri.010G154000.2	PtSBP17	PtSBP17
Potri.010G154300.2	PtSBP18	PtSBP19
Potri.011G055900.1	PtSBP19	PtSBP4
Potri.011G116800.1	PtSBP20	PtSBP5
Potri.012G100700.4	PtSBP21
Potri.014G057700.3	PtSBP22	PtSBP10
Potri.014G057800.1	PtSBP23	PtSBP11
Potri.014G114300.1	PtSBP24	PtSBP7
Potri.015G060400.5	PtSBP25	PtSBP15
Potri.015G098900.4	PtSBP26	PtSBP14
Potri.016G048500.1	PtSBP27	PtSBP13
Potri.018G149900.3	PtSBP29	PtSBP21
Reference
(a) Guo, Q.; Li, L.; Zhao, K.; Yao, W.; Cheng, Z.; Zhou, B.; Jiang, T. Genome-Wide Analysis of Poplar SQUAMOSA-Promoter-Binding Protein (SBP) Family under Salt Stress. Forests 2021, 12, 413. https://doi.org/10.3390/f1204010.3390/f12040413
(b) Hou H, Li J, Gao M, Singer SD, Wang H, Mao L, et al. (2013) Genomic Organization, Phylogenetic Comparison and Differential Expression of the SBP-Box Family Genes in Grape. PLoS ONE 8(3): e59358. https://doi.org/10.1371/journal.pone.0059358

### Sheet: Grapes
Table S3: SPL/SBPs genes in Grape ( Vitis vinifera)	Table S3: SPL/SBPs genes in Poplar ( Populus)
Gene Code	Gene name (a)	Gene name (b)
VIT_201s0011g00130.1	VvSBP1
VIT_201s0010g03710.5	VvSBP2
VIT_201s0010g03910.2	VvSBP3	VvSPL13-L2
VIT_204s0210g00170.1	VvSBP4	VvSPL5-L2
VIT_205s0020g00700.4	VvSBP5	VvSPL12-L
VIT_205s0020g02160.1	VvSBP6	VvSPL7-L
VIT_207s0005g02260.1	VvSBP7	VvSPL1-L
VIT_208s0007g06270.1	VvSBP8	VvSPL9-L
VIT_210s0003g00050.1	VvSBP9	VvSPL3-L
VIT_211s0065g00170.3	VvSBP10
VIT_212s0028g03350.1	VvSBP11	VvSPL4-L
VIT_214s0068g01780.1	VvSBP12
VIT_215s0021g02290.1	VvSBP13
VIT_215s0021g02300.3	VvSBP14	VvSPL8-L
VIT_217s0000g01260.1	VvSBP15	VvSPL13-L1
VIT_217s0000g05020.1	VvSBP16	VvSPL6-L
VIT_218s0122g00380.2	VvSBP17	VvSPL14-L
VIT_219s0014g02350.1	VvSBP18	VvSPL5-L1
References
(a) Hou H, Li J, Gao M, Singer SD, Wang H, Mao L, et al. (2013) Genomic Organization, Phylogenetic Comparison and Differential Expression of the SBP-Box Family Genes in Grape. PLoS ONE 8(3): e59358. https://doi.org/10.1371/journal.pone.0059358
(b) Díaz-Riquelme, J., Grimplet, J., Martínez-Zapater, J.M. et al. Transcriptome variation along bud development in grapevine (Vitis vinifera L.). BMC Plant Biol 12, 181 (2012). https://doi.org/10.1186/1471-2229-12-181

### Sheet: Rice
Table S3: SPL/SBPs genes in rice ( Oryza sativa)
Gene Code	Gene name
LOC_Os01g18850.1	OsSPL1
LOC_Os01g69830.1	OsSPL2
LOC_Os02g04680.1	OsSPL3
LOC_Os02g07780.1	OsSPL4
LOC_Os02g08070.1	OsSPL5
LOC_Os03g61760.1	OsSPL6
LOC_Os04g46580.1	OsSPL7
LOC_Os04g56170.1	OsSPL8
LOC_Os05g33810.1	OsSPL9
LOC_Os06g44860.1	OsSPL10
LOC_Os06g45310.1	OsSPL11
LOC_Os06g49010.4	OsSPL12
LOC_Os07g32170.1	OsSPL13
LOC_Os08g39890.1	OsSPL14_IPA
LOC_Os08g40260.1	OsSPL15
LOC_Os08g41940.1	OsSPL16
LOC_Os09g31438.1	OsSPL17
LOC_Os09g32944.1	OsSPL18
LOC_Os11g30370.1	OsSPL19
Reference
Xie K, Wu C, Xiong L. Genomic organization, differential expression, and interaction of SQUAMOSA promoter-binding-like transcription factors and microRNA156 in rice. Plant Physiol. 2006 Sep;142(1):280-93. doi: 10.1104/pp.106.084475.

### Sheet: Switchgrass
Table S4. SPL/SBPs genes in switchgrass ( Panicum virgatum)
Gene Code	Gene name
Pavir.Ab00499.1	PvSPL1
Pavir.Aa03225.1	PvSPL2
Pavir.J11258.1	PvSPL3
Pavir.Fb01946.1	PvSPL4
Pavir.Ba01711.1	PvSPL5
Pavir.Bb02759.1	PvSPL6
Pavir.Ba01146.1	PvSPL7
Pavir.Bb02800.1	PvSPL8
Pavir.J30793.1	PvSPL9
Pavir.J28847.1	PvSPL11
Pavir.Fb00717.1	PvSPL12
Pavir.Ea03909.1	PvSPL13
Pavir.J02262.1	PvSPL14
Pavir.Hb01173.1	PvSPL15
Pavir.Ha00508.1	PvSPL16
Pavir.Ba00884.1	PvSPL17
Pavir.Ab00358.1	PvSPL18
Pavir.Aa03368.1	PvSPL19
Pavir.Gb01121.1	PvSPL20
Pavir.Ga01083.1	PvSPL21
Pavir.Ga00066.1	PvSPL22
Pavir.Gb00284.1	PvSPL23
Pavir.Db00525.1	PvSPL24
Pavir.Da00293.1	PvSPL25
Pavir.Ab00520.1	PvSPL26
Pavir.Aa03333.1	PvSPL27
Pavir.Fb01917.1	PvSPL30
Pavir.Fa00457.1	PvSPL31
Pavir.J01500.1	PvSPL32
Pavir.Ia00235.1	PvSPL33
Pavir.Ea01625.1	PvSPL34
Pavir.Eb01272.1	PvSPL35
Reference
Wu, Z., Cao, Y., Yang, R. et al. Switchgrass SBP-box transcription factors PvSPL1 and 2 function redundantly to initiate side tillers and affect biomass yield of energy crop. Biotechnol Biofuels 9, 101 (2016). https://doi.org/10.1186/s13068-016-0516-z
