## Supplementary Table S5. Putative miR156 targets in Passiflora edulis identified using the psRNATarget tool. for "Age-dependent miR156-targeted *SPLs* are required for extrafloral nectary development in *Passiflora* spp"

### Sheet: psRNATargetJob-1702665121227590
Supplementary Table S5. Putative miR156 targets in Passiflora edulis identified using the psRNATarget tool.
miRNA_Acc.	Target_Acc.	Expectation	UPE$	miRNA_start	miRNA_end	Target_start	Target_end	miRNA_aligned_fragment	alignment	Target_aligned_fragment	Inhibition	Target_Desc.	Multiplicity	Target sequence	Annotation (based on Arabidopsis TAIR)
UGACAGAAGAGAGUGAGCAC	GWHTANWG003318	1	-1	1	20	908	927	UGACAGAAGAGAGUGAGCAC	:::::: :::::::::::::	GUGCUCUCUCUCUUCUGUCA	Cleavage	Protein=GWHPANWG003318 Gene=GWHGANWG003318 Type=mRNA Position=GWHANWG00000001: 40605440-40605816, 40606558-40606680, 40607144-40607177, 40607191-40607892: - OriSeqID=Chr1 OriID=ZX.01G0037870-mRNA-1 OriGeneID=ZX.01G0037870	1	ATGACCCGTAGCCGTACTCGTTTGGGCAGAGAGAGCAAGGGAAAGTTTAAAAGCAAGGACACAGTACGAACAAGGCCGAAAGAGGGGGAGATTTCAGGGTGTACTGAGAGCTTGGCAACGAAGATACTTCTTCTTTTAGGCATGGAAAACGGCGATAACATATTCTGCGGTCAAAGCAACCGTCATAGAGGCCACCAAACCAATGCTGACATTGCAACTCTTGTTATGAATTGGGCCAAGAGCAGTGACATTAACACTTTATTTACCGCCACCACCACTACCACTACCGTGGATGAAGGCAGTTCTCATGCGCCCTTGTTCCCTAATCACACCAACTTGCTACACCACCACCACATAAATTGTCAACAACTCTCTCTCTACGCCGGAGACGGGACACAC…	SPL10
UGACAGAAGAGAGUGAGCAC	GWHTANWG006242	1	-1	1	20	1381	1400	UGACAGAAGAGAGUGAGCAC	:::::: :::::::::::::	GUGCUCUCUCUCUUCUGUCA	Cleavage	Protein=GWHPANWG006242 Gene=GWHGANWG006242 Type=mRNA Position=GWHANWG00000001: 71762813-71763420, 71763696-71763829, 71764094-71764657, 71765204-71765525: - OriSeqID=Chr1 OriID=ZX.01G0071260-mRNA-1 OriGeneID=ZX.01G0071260	1	CAAATCTTGGCTCTTTTCGGCCCTGATCCGGAGCACTTTCGCTTCTTTGTCAACAACAACATATATACATCTCTCCTATCCATTCGCTTTCTGTACTTTCAACCCATTTATGGCATTTGGGTAACGGGTTACGAGGAGAGACTTTCTCTTTTTGTTTCCTCTTTTTTTTTTTTTGTGTTCTGAGTTAGAGTTCTGGCGTTTTTGGGTTTCATCTTATTCTGGTTTGTGGTTTCATCTTCTCGGTAGCTACTGCATTTTTATTGGTTTTCTTAAAGGGATCATTGTCAGTGAATAAATGGCTGGAAAGAACAAACCGGACGCCTTCCTAAGTTAATGGTGAAACTACATGCTGTTTACGGCGGGGACAGACAGTGAAAGCCAATCTTAGCTGGCTGAGGT…	SPL13B
UGACAGAAGAGAGUGAGCAC	GWHTANWG027350	1	-1	1	20	1394	1413	UGACAGAAGAGAGUGAGCAC	:::::: :::::::::::::	GUGCUCUCUCUCUUCUGUCA	Cleavage	Protein=GWHPANWG027350 Gene=GWHGANWG027350 Type=mRNA Position=GWHANWG00000007: 109069994-109070235, 109070415-109070805, 109071464-109071730, 109072305-109072441, 109072631-109073346, 109073832-109073859, 109074750-109074851, 109074927-109075015: - OriSeqID=Chr7 OriID=ZX.07G0021970-mRNA-1 OriGeneID=ZX.07G0021970	1	ATGATACTCCCTGACACAACTAAGTCTCCCTCCTATTCCTTTGCAAGAGAAAAAAAAAAAAAAGACAGCAAAAAGAGACAAATCACAAGGTATGGAAAAGATCTACCAGCTTTTTTAGTCCAGGAATCCATTTCTTTCCACATTGAGCTTCCCGATTCTTCTTCTCTATCTTTTCGCTTCCCAACTAAGCGACTGTGGACTCCATTCTCCACCAGCTGGTTTTTCACTGTGAAGAGATTACTCATGGAATGGAATGGAAAATCCTCCTTGCAGTGGGACTGGGAGAACCTAATAATGTTCAATGGAACTCCATCTGCAAATCCAAAAAAGTTGAGGGAGATGGATTTGGAAATTGTGGGAGATAAAGGAATTAATTCTGCGTCTTTCAATTCATCTGGA…	SPL2
UGACAGAAGAGAGUGAGCAC	GWHTANWG012119	1	-1	1	20	1094	1113	UGACAGAAGAGAGUGAGCAC	:::::: :::::::::::::	GUGCUCUCUCUCUUCUGUCA	Cleavage	Protein=GWHPANWG012119 Gene=GWHGANWG012119 Type=mRNA Position=GWHANWG00000001: 268021554-268021562, 268021651-268022333, 268022704-268022795, 268023307-268023746, 268023830-268024686: + OriSeqID=Chr1 OriID=ZX.01G0137510-mRNA-1 OriGeneID=ZX.01G0137510	1	ATGATGCAGGAATTTACAGTTGTGCACATTATCTGCAACGCTGATCATCTTCCACTGATGGAGTCTTGGAGCTATGCTTCAGAAGGCAAGGGCCTTTTATTCTCGGATGAGGTAGATTTATCTGTGGATATATTTTCTCGAAGTAGGAAACCATTGATAGGCTGGGAAGCTGAATCAGAAGAGGGCATCGGGGTTGTAGACTTGGGTTTCACCGAAATGCCTATAGAGCCATCGGATGATGATAGAACAGGTTTGGAGATGTTTCGTTGCAATGAAGTTGGTAGTGGTCCCAGTAAAGTAGTAGTAACTTCTCCTACTTGCATTATTACTTCACATTCATCACCGGATTGTAGGTCGGTGGATTCGAATTCACTGACAGAATCTAACAGCTCAGATTCA…	SPL6
UGACAGAAGAGAGUGAGCAC	GWHTANWG012124	1	-1	1	20	1256	1275	UGACAGAAGAGAGUGAGCAC	:::::: :::::::::::::	GUGCUCUCUCUCUUCUGUCA	Cleavage	Protein=GWHPANWG012124 Gene=GWHGANWG012124 Type=mRNA Position=GWHANWG00000001: 268214783-268215621, 268215705-268216162, 268216656-268216747, 268217118-268217790, 268218020-268218154, 268218317-268218344: - OriSeqID=Chr1 OriID=ZX.01G0137590-mRNA-1 OriGeneID=ZX.01G0137590	1	ATGGATGGAATGAACCCAGTTCTTTATGCTACTACTTCGATTTGTTATACTGTTGTCCGTACCATCAGGATGCTATTTCTGGAAAGGGCGTATCATAAGTTTGGAGCAGTTCTTTACATTGGAGTTGTGATGTTGGCAAATCTAAACTGTCCGACTCTTTCTTTTGTGCACATTATCTGCAACGCTGATTATCTTCCACTGATGGAGTCTTGGAGCTATGCTTCAGAAGGCAAGGGCCTTTTATTCTCGGATGAGGTAGATTTATCTGTGGATATATTTTCTCGAAGTAGGAAACCATTGATAGGCTGGGAAGCTGAATCAGAAGAGGGCATCGGGGTTGTAGACTTGGGTTTCACCGAAATGCCTATAAAGCCATCGGATGATGATAGAACAGGTTTG…	SPL6-like
UGACAGAAGAGAGUGAGCAC	GWHTANWG014702	1	-1	1	20	1694	1713	UGACAGAAGAGAGUGAGCAC	:::::: :::::::::::::	GUGCUCUCUCUCUUCUGUCA	Cleavage	Protein=GWHPANWG014702 Gene=GWHGANWG014702 Type=mRNA Position=GWHANWG00000002: 76920918-76921635, 76922752-76923250, 76923533-76923666, 76923817-76924920: + OriSeqID=Chr2 OriID=ZX.02G0023960-mRNA-1 OriGeneID=ZX.02G0023960	1	AAAAACCTTCCCCTTTTTTTTGTTCCACTTTTTGGACTTTTCTCGCTCCACAAACTCGAAAGCAACAACACCCTGTCCCTTTCCTTGCCACTCGTTGCTCTCCAACTTTTGTTTTTTCCGCTATCATCTTTTTATAGTTTTAACATTAAGCATTTTTATGTCTCTTCCTTTTCAATTCTCAAGGCCAACAGGCTAGAAAACAGAGATAGGCTTAGAAAGAAGACCATCTCCTCACTTCCTCTCCATTTTCCACCGTAGAGATCTCTTTCTCTTTTGCCTTGACGCTTCCAACGTTGTACACGTTATCCACTTCCTCTTCCAATAATTCTCACAATAACACCACCGCTCTCTGTCCTTGCTCTGTCTTGTTTATATGTATGACTTGGATGATTAAGAAAG…	SPL13-lke
UGACAGAAGAGAGUGAGCAC	GWHTANWG021474	1	-1	1	20	2064	2083	UGACAGAAGAGAGUGAGCAC	:::::: :::::::::::::	GUGCUCUCUCUCUUCUGUCA	Cleavage	Protein=GWHPANWG021474 Gene=GWHGANWG021474 Type=mRNA Position=GWHANWG00000005: 32363404-32363919, 32365258-32365527, 32366090-32366226, 32366381-32367982: - OriSeqID=Chr5 OriID=ZX.05G0004870-mRNA-1 OriGeneID=ZX.05G0004870	1	TTTGTTTGAAAGAATAGTGATGGTGGGACTTTTTCCTACTTCAAGATGAATAATCCCTTTTAGCTGCTGTTTATCGGTCTGGTCCTTTCTTCTTCTTCTTCTCGTTTCCTTTTTTCCAGGGCCGTACTCGGGAGGGTTTCGTTAAAGATTTCTATGTAATTATTTGACATTCTCGGGCTTTCCTTTTGGTTGGCAAGTCGCTGTGCGTCCCATCTACGGTCCGACGTTTTGCTCTCATTAGCCCCAAACAAAATTCAATGTTGCATTATTGCAGCTGAAATGTTCATAATGTTAACTGTACGGCTCTGGCTTGATGCTAAAAGTTAAAACATTTCCCCTTCCTTTTGACACGCTTGGTAGTCCATTTTCTCCACATAACTGGGTATCTCCATACGGAGA…	SPL2-lke
UGACAGAAGAGAGUGAGCAC	GWHTANWG005998	1	-1	1	20	2603	2622	UGACAGAAGAGAGUGAGCAC	:::::: :::::::::::::	GUGCUCUCUCUCUUCUGUCA	Cleavage	Protein=GWHPANWG005998 Gene=GWHGANWG005998 Type=mRNA Position=GWHANWG00000001: 67068075-67068931, 67069669-67069805, 67070308-67072231, 67072353-67072482: - OriSeqID=Chr1 OriID=ZX.01G0068510-mRNA-1 OriGeneID=ZX.01G0068510	1	GGATTCCCCAGTCTTATCTTTCTTGTTCTTTTGAAATTAGTGCAAAATTTTTAGCCCAACAGCACCCGTAATCTAGCCAAAGCATGTTTTGCCTATACGGGATATCAGCATCTAACTTTCTGACTTCAAGATGCGGTAAAGGGTGTGAACAGAGTTGGGAGATTGACCTTCAACTTTGGTGTGCTGTACAAATGCAATAATAAACTAAAAAGCTTTACCGGGGCCAGCAAATGCTCGCTCTGATCCCACAGAGCGTGGAAGATTCGTGTTTGGGGGTTGATGAACAGGGACTTACTGTGGAGGGTCAAGGGTGTAAACTGTAAGTTTTTATTTTTGGTGGGGTCTTGTCTTCTGGACGTCCAGCATAATTGTGGCCCTGCTTTTGTGGTGAATGACATA…	SPL6-like
UGACAGAAGAGAGUGAGCAC	GWHTANWG032833	1	-1	1	20	637	656	UGACAGAAGAGAGUGAGCAC	::::: :::::::::::::	AUGCUCCCUCUCUUCUGUCA	Cleavage	Protein=GWHPANWG032833 Gene=GWHGANWG032833 Type=mRNA Position=GWHANWG00000009: 54812617-54813116, 54813526-54813914: - OriSeqID=Chr9 OriID=ZX.09G0018480-mRNA-1 OriGeneID=ZX.09G0018480	1	ATGGATGCCAAAGCTCTTGAAGGGAAGCGCGGCGGTTTGAAGGAGAAAGTAGCCAACCATGATGACATTGTTGAGGATGATTTGGAGGATGACATGGAGGAAGAAGAAGGAGGTTTTGGTATTGGTGGTCGTGGTCGTGGTGCTTTTGTTGATGATCATGGACAGAAGAAAGGAGCTACTGGTATGGTGTATGGGAAGAGAGGGACTAATGGCAGTGACGGCAATAGTGGTGGGATGTCACCGCCGTCTTGCCAAGTGGAGAAGTGTGGAGCTGACTTGTCTGATGCCAAGAGGTACCACAGGAGGCATAAGGTCTGCGAGGTTCACTCAAAGGCGCCGGTTGTTGTTGTTGCAGGTCTCAGGCAGAGATTTTGTCAGCAATGCAGCAGGTTCCATGAA…	SPL4
UGACAGAAGAGAGUGAGCAC	GWHTANWG016764	1	-1	1	20	958	977	UGACAGAAGAGAGUGAGCAC	::::: :::::::::::::	UUGCUCCCUCUCUUCUGUCA	Cleavage	Protein=GWHPANWG016764 Gene=GWHGANWG016764 Type=mRNA Position=GWHANWG00000003: 80035548-80035950, 80036723-80037415: - OriSeqID=Chr3 OriID=ZX.03G0011950-mRNA-1 OriGeneID=ZX.03G0011950	1	AAAGTATACAAGTTCTAAAGCATCTTTATATCTTTCTTTTTTCTTCTTCGTTTTTGTAAAATCTTTTGCAATGTTTAAGACATTGTTACATCACAGCCCTGCCCCGGGTAAGACCAAAAGAAGCAGACCCGGGTAGGGAACCCTGGAGAGCCTTCTGTGGTCCTGACTTTCTTTCTCTCTTTTTCTCGGGATATAATTCCCACCTCAAATGTGTTCTTCACTTCACGTCCCCATTCGCTACTCACATCCTCATTTTTTTAACCCAATTGTTTTTTTCTTTCTCAAACTTAATTTCCCGTAATAAATGGATGAGAAAGGGAAGCAAGTTCGAGTCTTGATGGAGAGCGTGGTAAAGAAGGAGACTGAGATTAGAGGGGACGCATCAGATGATGGTGCTTA…	SPL4-like
UGACAGAAGAGAGUGAGCAC	GWHTANWG008759	2	-1	1	20	869	888	UGACAGAAGAGAGUGAGCAC	::: :: :::::::::::::	GUGAUCUCUCUCUUCUGUCA	Cleavage	Protein=GWHPANWG008759 Gene=GWHGANWG008759 Type=mRNA Position=GWHANWG00000001: 205299987-205300325, 205301658-205301773, 205302022-205302161, 205302253-205302871, 205303194-205303212: + OriSeqID=Chr1 OriID=ZX.01G0099620-mRNA-1 OriGeneID=ZX.01G0099620	1	ATGGGTTCCCGGTCTTCGGCTGGCTCCAATAGTTCCAAAGCTGCTTCTTCACCTGCTGACCATTCGGTGGACGGTTTGAAATTTGGCAAGAAAATCTACTTCGAGGATGGTGGGATCGGGACTCAGCCCAAGCCTGGAGCCGGGGCTGGGACCTCGTCGAGGAAGATTCAGAGCGGACAACAGCATCCGCCCAGGTGCCAGGTGGAAGGGTGCAAAGTGGATCTGAGTGATGCCAAGGCTTACTATTCCAAACACAGAGTCTGTGGTATGCACTCCAAGTCTCCTACCGTCATTGTTGCTGGTTTAGAGCAAAGGTTTTGCCAGCAATGTAGCCGGTCGTCCGACAGGTTTCCTCAACTGGTATATGGGAATGCTTTTGGTGTTTCTTCAACTGAGAGG…	SPL9
UGACAGAAGAGAGUGAGCAC	GWHTANWG006823	2	-1	1	20	1905	1924	UGACAGAAGAGAGUGAGCAC	::: :::::::::.:::.:	CUGCCCACUCUCUUUUGUUA	Cleavage	Protein=GWHPANWG006823 Gene=GWHGANWG006823 Type=mRNA Position=GWHANWG00000001: 92016982-92019531, 92019645-92019892, 92020014-92020033: - OriSeqID=Chr1 OriID=ZX.01G0077870-mRNA-1 OriGeneID=ZX.01G0077870	1	ATGGTAATGGTGGCTGCCTGGTTTGAGATGATCATAAAAGGGCTGTTCAGGAGATACGAGAGGTGGAACCCGGTGCACCCTACATGTGGAGCATTTTGGGGAATGGGAGTGGGGATTGGCTGCGGTGTGGGTTGGGGTCCCGGTTTTGGACCTGAGGTGATTGGATATGTTGGTGCTGGATGCGGTGTTGGCTTCAGTGTGGGCTTCACTATAGCTGGTTTGGGAATTGGTCTTCCTGCTAATTACCTCTTCTACATCCCTTATAATGCTGTTGTGGCACAAAGAAATGGTGCGTTCGGGTTTACTGAATCCAATTTGGCCTGGGATGGCTGGAACAATTTTGCCTCTCGCATCTCTGTGTTGCAGAGGGCAGCGGATGAGAGAATTTCTAGCTATAAG…	Putative membrane lipoprotein
UGACAGAAGAGAGUGAGCAC	GWHTANWG011834	2	-1	1	20	1903	1922	UGACAGAAGAGAGUGAGCAC	::: :::::::::.:::.:	CUGCCCACUCUCUUUUGUUA	Cleavage	Protein=GWHPANWG011834 Gene=GWHGANWG011834 Type=mRNA Position=GWHANWG00000001: 263810338-263810357, 263810479-263810726, 263810845-263813401: + OriSeqID=Chr1 OriID=ZX.01G0134270-mRNA-1 OriGeneID=ZX.01G0134270	1	ATGGTAATGGTGGCTGCCTGGTTTGAGATGATCATAAAAGGGCTGTTCAGGAGATACGAGAGGTGGAACCCGGTGCACCCTACATGTGGAGCCTTTTGGGGCATGGGTGTGGGCGTTGGTTGCGGTGTGGGTTGGGGTCCTGGCTTTGGCCCTGAGGTCGTTGGCTATGTGGGTGCTGGTTGTGGAGTTGGCTTCAGTGTGGGCTTCACTATAGCTGGTTTGGGAATTGGTCTTCCTGCTAATTACCTCTTCCACATCCCTTATAATGCTGTTGTGGCACAAAGAAATGGTGCGTTCGGGTTTACTGAATCCAATTTGGCCTGGGATGGCTGGAACAATTTTGCCTCTCGCATCTCTGTGTTGCAGAGGGCAGCGGATGAGAGAATTTCTAGCTATAAG…	Putative membrane lipoprotein
UGACAGAAGAGAGUGAGCAC	GWHTANWG006931	2	-1	1	20	899	918	UGACAGAAGAGAGUGAGCAC	:: :: :::::::::::::	UUGAUCUCUCUCUUCUGUCA	Cleavage	Protein=GWHPANWG006931 Gene=GWHGANWG006931 Type=mRNA Position=GWHANWG00000001: 99710892-99711247, 99711985-99712253, 99712327-99713275: + OriSeqID=Chr1 OriID=ZX.01G0079100-mRNA-1 OriGeneID=ZX.01G0079100	1	ATGGAAATGGGTTCCCGCTCTTTTGCCGGCTCCGATACTTCCAGGACTGCTTCTCCGCCTGCTGACCTATCAGAAGATGGTTTGAAATTTGGCAAGAAAATCTATTTTGAGGATGCTGGGATCAGGACTCGGCCCAAGCCTGGAGCCGGGTCGACATCTTCCATCACCGGGGCCTCATCTAGGAAGATTCAGAGTGGACAACAGCAGCCACCCAGGTGTCAAGTTGAAGGGTGTCAAGTAGATCTTAGTGATGCTAAAACTTATTATTCTAGGCATAAAGTTTGTGGAATGCACTCTAAATCTCCTCTAGTTATTGTTGCTGGTTTAGAGCAAAGGTTTTGCCAGCAATGTAGCCGGGGGAATCTTCTTATGTTGTTTTGTTCATCGATTTCTTCTTGT…	SPL15
UGACAGAAGAGAGUGAGCAC	GWHTANWG014863	2.5	-1	1	20	579	598	UGACAGAAGAGAGUGAGCAC	:::::: ::::::::::::	GUGCUCUAUCUCUUCUGUCA	Cleavage	Protein=GWHPANWG014863 Gene=GWHGANWG014863 Type=mRNA Position=GWHANWG00000002: 85682210-85682550, 85683163-85683755: + OriSeqID=Chr2 OriID=ZX.02G0025830-mRNA-1 OriGeneID=ZX.02G0025830	1	TTATTCCATTGCCTTTCCTTTTGCGATCTCGGCATGGGAACAAGCAAAAGTGAGTGGAAATGGGGCTTGAAAAGGCTAGAGGAGGAGGAAGATGAGTATGAAGAGGAAATCGACGGATTAGGGTTTGGAGATGATGACAAAAAGAAGAAAGGCAAGACGGGGTCTAGTACACCTAGCGGGTCATCAATGTTGCAAGTTTCTTGCCAAGCAGATGGTTGTGCTGCTGACATGACCGATGCTAAGCGATACCACAAACGCCATAAGGTGTGTGAGTTCCACTCCAAGGCTCCTTTTGTCCTCCTAAATGGAATCCAGCAACGCTTTTGCCAGCAATGTAGCAGGTTCCATGAGGTGTCGGAATTTGATGACAGCAAAAAGAGTTGCCGGCGACGTTTAGCT…	SPL3
UGACAGAAGAGAGUGAGCAC	GWHTANWG030089	2.5	-1	1	20	215	234	UGACAGAAGAGAGUGAGCAC	:.::.::::.::::::::	CAGUUCGCUCUUUUCUGUCA	Cleavage	Protein=GWHPANWG030089 Gene=GWHGANWG030089 Type=mRNA Position=GWHANWG00000008: 58868239-58868845, 58868926-58869024, 58869147-58869284, 58869801-58869931, 58870063-58870209, 58870319-58870445, 58870533-58870948: - OriSeqID=Chr8 OriID=ZX.08G0030450-mRNA-1 OriGeneID=ZX.08G0030450	1	GCAAAATCCTATTCTAACTTCTTATCCTTCTCTGATTATATTCTGTTTGGATTGGTTATATATATCCGCTAGCTTTGAGTCTGTATCTTTCTATAGCAACCCTTTTAGTTCTAGTTTTTGGTTAACTTGGTTTTAAGTTATAACCTACACTTATCCGCTTTCTTACCTGTTTACTGCAAGCCATTCGATCGTAAACTCTGTTTAAAAAGACAACCAGTTCGCTCTTTTCTGTCAGGAAAAGCAATTTCATCATCTTTCATGGTACGTTCGTCTCTCTCTCTCTCTCTCTCTCTCTATCTGTTGGTCTCTTTTGTTGATTCCTCGTTAGTTTTATTCACTTTGGTTCTCTTTTGGATTTGTGAATATGTAAAAAAAAAACACAGGCCAGGGAGATGGGAA…	MAGL8
UGACAGAAGAGAGUGAGCAC	GWHTANWG017819	2.5	-1	1	20	110	129	UGACAGAAGAGAGUGAGCAC	:::::::: :::::::::	UUGCUCACUGUCUUCUGUCC	Translation	Protein=GWHPANWG017819 Gene=GWHGANWG017819 Type=mRNA Position=GWHANWG00000003: 126190556-126190566, 126194029-126194296, 126194581-126196624: + OriSeqID=Chr3 OriID=ZX.03G0024560-mRNA-1 OriGeneID=ZX.03G0024560	1	ATGACGAAGAGATTATCACCAACCCTCTTCGTGCAACGGGACCAACGGCATTTTTCAAAAAACCAGATCAAGCAAAGGGACCTCCAGCATCGTCTGTCTTCCACATCTGTTGCTCACTGTCTTCTGTCCAAGGCCAGACCCATATGGCTTGACGTTCGCATGGTGGAGTCACGAGCTGTCCGCCATCGAGTCATGGTCGCACCTGTCCGTCGCACAGATTCTCCGGTGTTAATCATTTTCACTCGATGCCCGTCGTCCACCGGTCGCCGTCGCACTGAGGTGAGCAACATTAACTGAGGCTGTATTGGAGGCTGCACAACTTTATCACGTTGCAAGGGGTACTGGAGAAAAATTTATTTATGTTACGTGGGGGAGTGATTTATTAAAAGGGCAACACTG…	trehalose-6-phosphate synthase
UGACAGAAGAGAGUGAGCAC	GWHTANWG003773	2.5	-1	1	20	225	244	UGACAGAAGAGAGUGAGCAC	::::: .:.::::.:::::	UUGCUCCUUUUCUUUUGUCA	Cleavage	Protein=GWHPANWG003773 Gene=GWHGANWG003773 Type=mRNA Position=GWHANWG00000001: 43724074-43724678, 43724777-43724803, 43725539-43725726, 43726185-43726898: + OriSeqID=Chr1 OriID=ZX.01G0042960-mRNA-1 OriGeneID=ZX.01G0042960	1	TGGCTACATCAAAGATAAACCCAGAAATTGCGAAAGAAAAGAAAGGAAAGGAAAAGAAAAAAAAAAGCTTCACCACCTTTTCCACTTCCTGTTGCTCACTAGCTGCCGCTTATTTATCTCCATTCCCATTAGGTCCATTTCTGCCTTCACCCACTAACCCACGAACACAAAAGGCACCTCCTTCCTCTCTTGTGCTCTGTTTATTGTTGCTGTTGTTATTGTTGTTGCTCCTTTTCTTTTGTCACGCTAAGCGATGGCGTCTTCAAAGCTCTCTCTGCTGCTCGCCATCCTCTCCGTATGTGCTTTGGTCGACGGTGCCTCCCACCGCCATGCCGCTCCGGCTCCTGCACCAACCTCAGCGGACTGCACTTCTCTGGTGTTGAACATGGCAGACTGCCT…	XYP1
UGACAGAAGAGAGUGAGCAC	GWHTANWG032402	3	-1	1	20	94	113	UGACAGAAGAGAGUGAGCAC	:::::: ::::::::: ::.	GUGCUCUCUCUCUUCUCUCG	Cleavage	Protein=GWHPANWG032402 Gene=GWHGANWG032402 Type=mRNA Position=GWHANWG00000009: 39613318-39613938, 39615264-39615554, 39615895-39616000, 39616539-39617866: + OriSeqID=Chr9 OriID=ZX.09G0013460-mRNA-1 OriGeneID=ZX.09G0013460	1	ATGTCTCTTCCACGTGTCGTGCTCCTATCAGTGACTCCCCCATTATTTTTTTCCCTTTTATCTGTGCTCCTTCCCTCTCTCCACTCTCTTCCCGTGCTCTCTCTCTTCTCTCGTCCCACGATGGAACCTTCAGAGGTAAAGCAACTCGAGCGAGTCGACTCCGTCCCCGACGCGGAGCTGGCGTCTACCAGCTCGGGCAATTCGTCAACGCTGATCACTGAGGACTCCATCAGCACAACAAGCTCCGGGTACATCTCCACCACCAGCGGGAGCTCCGGCGAGATTCCAGCGGTAGTTGTGGCGGAGGCGGTAGTGGTAGTGGAGAGGGGAACAGTGGAAGGAGCCGCGAATAAGGAAGGAGAAGATGAGTTCTCTGTGTCGCTGATGCCGGTGGAGACG…	ABA INSENSITIVE 1
UGACAGAAGAGAGUGAGCAC	GWHTANWG029634	3	-1	1	20	97	116	UGACAGAAGAGAGUGAGCAC	::.:::::: .::::::.:	AUGUUCACUCGUUUCUGUUA	Translation	Protein=GWHPANWG029634 Gene=GWHGANWG029634 Type=mRNA Position=GWHANWG00000008: 53687131-53687756, 53687978-53688106, 53688501-53688545, 53688648-53688764, 53688839-53689022, 53689423-53689511, 53689871-53689911, 53690021-53690139, 53690291-53690391, 53690946-53691011, 53691335-53691417, 53691659-53691770, 53691875-53691951, 53692033-53692183: - OriSeqID=Chr8 OriID=ZX.08G0025000-mRNA-1 OriGeneID=Z…	1	CTGAAAATATGCTAGCAAAGCTGAAACGCTGAACCACCATAAACCCGGCAAGTCTCTTCACTTCAACACTTGCTGTCAGTGATGCACTTCCATAACATGTTCACTCGTTTCTGTTACCCTCACAGGAATTGCTTGTTTTATAGATACAGAGCGATTTCGTTGGAAACCGTAGCTCCTGCATTTCAAGCCCACTTCTCCACGCACATTGTTGGTGATGAGCCGGTTCTTGTTAGAGATTTTATACATTCTGCATTGTACCATCCAAAACATGGATACTTCTCTCAGAGGTCGAGGTCTGTCGGTATTCTTGAGAGAAGCATCAAGTTCAATCAGCTGGAAGGTAGGAAAGCTTATATGAACCACTTGGATAAAATCTACAAGCAGAACGACATATCATGG…	NADH dehydrogenase ubiquinone complex I, assembly factor-like protein
UGACAGAAGAGAGUGAGCAC	GWHTANWG002708	3	-1	1	20	2388	2407	UGACAGAAGAGAGUGAGCAC	::::::::::::::: : :	CUGCUCACUCUCUUCUAUGA	Cleavage	Protein=GWHPANWG002708 Gene=GWHGANWG002708 Type=mRNA Position=GWHANWG00000001: 36503156-36503385, 36503469-36503570, 36503754-36503815, 36503908-36503991, 36504089-36504114, 36504265-36504346, 36505736-36505964, 36507606-36507833, 36507976-36508268, 36509138-36515369: + OriSeqID=Chr1 OriID=ZX.01G0030980-mRNA-1 OriGeneID=ZX.01G0030980	1	ATTTTTTGGCGAGATGAATTTTATAGGTAATAATAATAATAATAAGAGAGAAGGAGACTGATTACCGCAGTGGCTGTTGAAGAAAGAGGGAAATGCAACCAGACCTAACAGTCTCCACAAAGTCCACACCATAATCCCCTTGTATGCTTCTTGATTGTATATTATTGTTATTGTTCTAAATAGTGTTGATCCGCAACAGCATCCTCATGGCCTCTAATGGAGCTTCTCCGCGCGCGGCAGCAGAGAATAGCCTGGAGAAGATCAAGCGGCAGTTGGCGTCGGGTTCTGGTAGAAGCTTGTTGCAGGGCCCACTCCTCAAGCGATCCGAAACTCTGAGGAAATGGAACGAACGATGGGTGATTTTAGACCCCACGACTGGGAAGATGGAATACAAGACCA…	SWAP70
UGACAGAAGAGAGUGAGCAC	GWHTANWG011070	3	-1	1	20	119	138	UGACAGAAGAGAGUGAGCAC	: ::::.::::::::::.	AUUCUCAUUCUCUUCUGUUU	Cleavage	Protein=GWHPANWG011070 Gene=GWHGANWG011070 Type=mRNA Position=GWHANWG00000001: 232938798-232941560, 232941757-232941885, 232941993-232942815: - OriSeqID=Chr1 OriID=ZX.01G0125470-mRNA-1 OriGeneID=ZX.01G0125470	1	CACACACACACTCTCTCTATCTATCCATTTCTGATCTGACCATAGACCAAGTCTAAGCTGAAAAACTCGGTTTCTCAGTCAAACTTCAAATTTTCCACATTCCAAACACTATATATGTATTCTCATTCTCTTCTGTTTATCCTCAAACCCAAAAGGGCAGCAACCTTCAGATTCAAAGCTTCTTTCCCTGATTCTTCAGCCTCAATCAGAAATATTCTCTTCCCGTTCAGACATCATAAATAGCCTTCACTCCACTATCGGGATAGCAGAAAGTAGAAACTCTAGCAGCAAGTCCTGGATACTTCCATGTTTTTAGCTTCTGATGCTTCTCCATTCTGGTGTTGTCAATCATTTTGGGTTCTGCCTTTCCTGCTAAGTGAGAAGCTTTTGCTTCTAAGA…	WRKY41
UGACAGAAGAGAGUGAGCAC	GWHTANWG022783	3	-1	1	20	4339	4358	UGACAGAAGAGAGUGAGCAC	: ::.:::::.:::::::	CUUCUUACUCUUUUCUGUCU	Cleavage	Protein=GWHPANWG022783 Gene=GWHGANWG022783 Type=mRNA Position=GWHANWG00000005: 112669904-112671689, 112671796-112671850, 112671949-112672124, 112672214-112672435, 112672527-112672765, 112672878-112673403, 112673501-112673774, 112673974-112674857, 112674942-112675208, 112675324-112675587, 112675701-112675994, 112676110-112676449, 112677458-112677513, 112679897-112679985, 112680208-112680312, 11268…	1	ACAGATCCTCTTTGGCTCCATCCAAAAAGGCTGATGTTCTCTTGCATGCAGATACGAAGATGCGATCCAAAAGCTGAGACAAAGAGGGCATGTATAATTTCCATTTGTAAGGAATTTGTATATATCTGTTCTGCCAGTAGAGTCATTAATTATCAAAACTGAGCATCGAATCCTGACATTAATATTCACCTAGAAGACAAGTACATGCACCCATGAGGTCCTTCCTCGTTGAGGGTTTCAGAAAATTTTCTTTTTTTTCATAGGTAGATAATGGAGAAGTACAGATTTTGTCTATAGAAATTTTGAAAATTCCTGGGTTTTGACTAGTTTGACGATTCAAATGGTAGGTGAGCGTTGAAAAATACTTGCAGAACAAGGAAAGAAAACCATATTATATAT…	P-glycoprotein 21, ATP-binding cassette B21
UGACAGAAGAGAGUGAGCAC	GWHTANWG030932	3	-1	1	20	159	178	UGACAGAAGAGAGUGAGCAC	::::: .:::::::::: :	UUGCUCUUUCUCUUCUGUAA	Cleavage	Protein=GWHPANWG030932 Gene=GWHGANWG030932 Type=mRNA Position=GWHANWG00000008: 88943698-88944189, 88944409-88944551, 88944901-88944982, 88945088-88945168, 88945277-88945354, 88945556-88946124: - OriSeqID=Chr8 OriID=ZX.08G0040210-mRNA-1 OriGeneID=ZX.08G0040210	1	ATTAAGACAAACCAATAACAGACAAGAGAGGGTGAGGATTAGAGGAATGAGAAAATATCATGGCGGCCATTTATTTTTGTGGTTCCAGTTCCATGGATGGTTTCAACGACGCAATCACCACTTGGAACTCGTTCATGCACCGAGCCTCAGTTGAATCATTGCTCTTTCTCTTCTGTAATCGTTTATAACTCGGACTATCCAACTCACTCCTTACTCTTCATGCCAACGCCTTTGAACTTCCATCCACCATGAACCACTCGCGTCACTTGATCACCAGACCTATCAAAGCTACAGCTACGGCTTGGCCGCTCTTCTCCGCGTACAGCCACTTTGGCTGCAGAGGCTTCGGGAAGGCGTCTCGCTCTGGCCTTCGTTCGCTGACCGTGACCCCTTGTTCCA…	unknown
